# Comparative Analysis of Dimension Reduction Methods for Cytometry by Time-of-Flight Data

**DOI:** 10.1101/2022.04.26.489549

**Authors:** Kaiwen Wang, Yuqiu Yang, Fangjiang Wu, Bing Song, Xinlei Wang, Tao Wang

**Author notes:** These authors jointly supervised this work (Xinlei Wang, Tao Wang).

## Abstract

While experimental and informatic techniques around single cell sequencing (scRNA-seq) are advanced, research around mass cytometry (CyTOF) data analysis has severely lagged behind. CyTOF data are dramatically different from scRNA-seq data in many aspects. This calls for the evaluation and development of computational methods specific for CyTOF data. Dimension reduction (DR) is one of the critical steps of single cell data analysis. Here, we benchmark the performances of 21 DR methods on 110 real and 425 synthetic CyTOF samples. We find that less well-known methods like SAUCIE, SQuaD-MDS, and scvis are the overall best performers. In particular, SAUCIE and scvis are well balanced, SQuaD-MDS excels at structure preservation, whereas UMAP has great downstream analysis performance. We also find that t-SNE (along with SQuad-MDS/t-SNE Hybrid) possesses the best local structure preservation. Nevertheless, there is a high level of complementarity between these tools, so the choice of method should depend on the underlying data structure and the analytical needs.
