## Supplementary Data 1 for "Comparative Analysis of Dimension Reduction Methods for Cytometry by Time-of-Flight Data"

### Sheet: Sup. Table 1
Method	Category	Purpose	Platform	Package	Licence	Mapping	Published Package	Open Source	Documentation	Example	CI/CD	Update	Cross Platform	Matrix	CLI	Import	Builtin	Robust	Source	Package Link
PCA	Linear	General	Python	sklearn	BSD-3 Clause	Yes	Yes	Yes	Yes	Yes	Yes	Yes	Yes	Yes	No	Yes	Yes	Yes	https://www.nature.com/articles/nbt0308-303	https://scikit-learn.org/stable/modules/generated/sklearn.decomposition.PCA.html
ICA	Linear	General	Python	sklearn	BSD-3 Clause	Yes	Yes	Yes	Yes	Yes	Yes	Yes	Yes	Yes	No	Yes	No	Yes	https://www.sciencedirect.com/science/article/abs/pii/S0893608000000265	https://scikit-learn.org/stable/modules/generated/sklearn.decomposition.FastICA.html#sklearn.decomposition.FastICA
FA	Linear	General	Python	sklearn	BSD-3 Clause	No	Yes	Yes	Yes	Yes	Yes	Yes	Yes	Yes	No	Yes	Yes	Yes		https://scikit-learn.org/stable/modules/generated/sklearn.decomposition.FactorAnalysis.html#sklearn.decomposition.FactorAnalysis
ZIFA	Linear	scRNA	Python	ZIFA	MIT	No	Yes	Yes	No	Yes	Yes	Yes	No	Yes	No	Yes	No	Yes	https://doi.org/10.1186/s13059-015-0805-z	https://github.com/epierson9/ZIFA
SAUCIE	Nonlinear	Single Cell	Python	SAUCIE	MIT	No	No	Yes	No	Yes	No	No	No	Yes	Yes	Yes	No	Yes	https://www.nature.com/articles/s41592-019-0576-7	https://github.com/KrishnaswamyLab/SAUCIE
FIt-SNE	Nonlinear	General/Single Cell	Python	openTSNE	BSD-3 Clause	Yes	Yes	Yes	Yes	Yes	Yes	Yes	Yes	Yes	No	Yes	No	Yes	https://doi.org/10.1038/s41592-018-0308-4	https://github.com/pavlin-policar/openTSNE
																			https://doi.org/10.1101/671404
																			https://www.jmlr.org/papers/v9/vandermaaten08a.html
																			https://doi.org/10.1038/nbt.2594
																			https://doi.org/10.1038/s41467-019-13055-y
UMAP	Nonlinear	General/Single Cell	Python	umap-learn	BSD-3 Clause	Yes	Yes	Yes	Yes	Yes	Yes	Yes	Yes	Yes	No	Yes	No	Yes	https://www.nature.com/articles/nbt.4314	https://github.com/lmcinnes/umap
																			https://joss.theoj.org/papers/10.21105/joss.00861
																			https://arxiv.org/abs/1802.03426
Diffusion Map	Nonlinear	General/Single Cell	R	destiny	GPL-3.0	No	Yes	Yes	Yes	Yes	Yes	No	Yes	Yes	No	Yes	No	Yes	https://doi.org/10.1093/bioinformatics/btv71	https://github.com/theislab/destiny
																			https://doi.org/10.1093/bioinformatics/btv325
scvis	Nonlinear	scRNA	Python	scvis	None	Yes	No	Yes	No	Yes	No	No	No	Yes	Yes	No	No	Yes	https://www.nature.com/articles/s41467-018-04368-5	https://github.com/shahcompbio/scvis
scvis (Full)	Nonlinear	scRNA	Python	scvis	None	Yes	No	Yes	No	Yes	No	No	No	Yes	Yes	No	No	Yes	https://www.nature.com/articles/s41467-018-04368-5	https://github.com/shahcompbio/scvis
SQuaD-MDS Hybrid	Nonlinear	General	Python	SQuaD-MDS	None	No	No	Yes	No	Yes	No	Yes	No	Yes	No	Yes	No	Yes	https://www.sciencedirect.com/science/article/pii/S0925231222008402	https://github.com/PierreLambert3/SQuaD-MDS-and-FItSNE-hybrid
SQuaD-MDS	Nonlinear	General	Python	SQuaD-MDS	None	No	No	Yes	No	Yes	No	Yes	No	Yes	No	Yes	No	Yes	https://www.sciencedirect.com/science/article/pii/S0925231222008402	https://github.com/PierreLambert3/SQuaD-MDS-and-FItSNE-hybrid
LLE	Nonlinear	General	Python	sklearn	BSD-3 Clause	Yes	Yes	Yes	Yes	Yes	Yes	Yes	Yes	Yes	No	Yes	No	Yes	https://www.science.org/doi/10.1126/science.290.5500.2323	https://scikit-learn.org/stable/modules/generated/sklearn.manifold.LocallyLinearEmbedding.html#sklearn.manifold.LocallyLinearEmbedding
Spectral	Nonlinear	General	Python	sklearn	BSD-3 Clause	No	Yes	Yes	Yes	Yes	Yes	Yes	Yes	Yes	No	Yes	No	No	https://citeseerx.ist.psu.edu/viewdoc/summary?doi=10.1.1.19.8100	https://scikit-learn.org/stable/modules/generated/sklearn.manifold.SpectralEmbedding.html#sklearn.manifold.SpectralEmbedding
Kernel PCA: Poly	Nonlinear	General	Python	sklearn	BSD-3 Clause	No	Yes	Yes	Yes	Yes	Yes	Yes	Yes	Yes	No	Yes	No	Yes	https://link.springer.com/chapter/10.1007/BFb0020217	https://scikit-learn.org/stable/modules/generated/sklearn.decomposition.KernelPCA.html#sklearn.decomposition.KernelPCA
																			https://www.jstor.org/stable/2680726
Kernel PCA: RBF	Nonlinear	General	Python	sklearn	BSD-3 Clause	No	Yes	Yes	Yes	Yes	Yes	Yes	Yes	Yes	No	Yes	No	Yes	https://link.springer.com/chapter/10.1007/BFb0020217	https://scikit-learn.org/stable/modules/generated/sklearn.decomposition.KernelPCA.html#sklearn.decomposition.KernelPCA
																			https://www.jstor.org/stable/2680726
Isomap	Nonlinear	General	Python	sklearn	BSD-3 Clause	Yes	Yes	Yes	Yes	Yes	Yes	Yes	Yes	Yes	No	Yes	No	Yes	https://www.science.org/doi/10.1126/science.290.5500.2319	https://scikit-learn.org/stable/modules/generated/sklearn.manifold.Isomap.html#sklearn.manifold.Isomap
PHATE	Nonlinear	Single Cell	Python	phate	GPL-2.0	No	Yes	Yes	Yes	Yes	Yes	Yes	Yes	Yes	No	Yes	No	Yes	https://www.nature.com/articles/s41587-019-0336-3	https://github.com/KrishnaswamyLab/PHATE
BH t-SNE	Nonlinear	General	Python	sklearn	BSD-3 Clause	No	Yes	Yes	Yes	Yes	Yes	Yes	Yes	Yes	No	Yes	No	Yes	https://jmlr.org/papers/v15/vandermaaten14a.html	https://scikit-learn.org/stable/modules/generated/sklearn.manifold.TSNE.html#sklearn.manifold.TSNE
NMF	Linear	General	Python	sklearn	BSD-3 Clause	No	Yes	Yes	Yes	Yes	Yes	Yes	Yes	Yes	No	Yes	No	Yes	https://search.ieice.org/bin/summary.php?id=e92-a_3_708	https://scikit-learn.org/stable/modules/generated/sklearn.decomposition.NMF.html#sklearn.decomposition.NMF
																			https://ieeexplore.ieee.org/document/6795238
GrandPrix	Nonlinear	Single Cell	Python	grandprix	Apache-2.0	No	No	Yes	No	Yes	No	No	No	Yes	No	Yes	No	No	https://academic.oup.com/bioinformatics/article/35/1/47/5047752	https://github.com/ManchesterBioinference/GrandPrix
SIMLR	Nonlinear	Single Cell	R/MATLAB	SIMLR	GPL-3.0	Sample size requirements unrealistic for CyTOF datasets even with downsampling.														https://www.nature.com/articles/nmeth.4207	https://github.com/BatzoglouLabSU/SIMLR
MDS	Nonlinear	General	Python	sklearn	BSD-3 Clause	Too inefficient compared with newer versions of MDS such as SQuaD-MDS													https://link.springer.com/article/10.1007/BF02289565	https://scikit-learn.org/stable/modules/generated/sklearn.manifold.MDS.html#sklearn.manifold.MDS
Tybalt	Nonlinear	Single Cell	Python	GitHub	BSD-3 Clause	Trained on gene expression data: not necessarily applicable for general-purpose DR.														https://www.worldscientific.com/doi/abs/10.1142/9789813235533_0008	https://github.com/greenelab/tybalt
Note:	Method Details
	Usability Criteria
	Not benchmarked
