## Supplementary Data 2 for "Comparative Analysis of Dimension Reduction Methods for Cytometry by Time-of-Flight Data"

### Sheet: Sup. Table 2
Cohort name	Publication	Tissue/disease	Data access	#samples	Cell type labels	Matched scRNA	Note
TuPro	https://academic.oup.com/bioinformatics/article/36/Supplement_2/i919/6055906	Melanoma patients	https://tpreports.nexus.ethz.ch/download/scim/	1	Manual Gating	Yes
Oetjen	https://insight.jci.org/articles/view/124928	Human bone marrow	https://flowrepository.org/id/FR-FCM-ZYQ9	8	Manual Gating	Yes
CyAnno	https://academic.oup.com/bioinformatics/article/37/22/4164/6284132#supplementary-data	Peanut-allergic patients	https://flowrepository.org/id/FR-FCM-Z2V9	30	Given	No
LG	https://journals.plos.org/plosone/article?id=10.1371/journal.pone.0179385	Mouse lacrimal glands	https://flowrepository.org/experiments/1177/download_ziped_files	8	Manual Gating	No
Brain	https://www.nature.com/articles/s41593-018-0290-2	Human brain	https://flowrepository.org/experiments/1734/download_ziped_files	5	Manual Gating	No
BC	https://www.nature.com/articles/s41586-019-1876-x#data-availability	Breast cancer patients	https://zenodo.org/record/4607374#.YVIic7hKg2w	14	Given	No	Imaging CyTOF. Only used samples with >5,000 cells
Levine32	https://www.sciencedirect.com/science/article/pii/S0092867415006376	Human bone marrow	The HDCytoData R package	1	Given	No
Levine13	https://www.sciencedirect.com/science/article/pii/S0092867415006376	Human bone marrow	The HDCytoData R package	1	Given	No
Samusik	https://www.ncbi.nlm.nih.gov/pubmed/27183440	Mouse bone marrow	The HDCytoData R package	10	Given	No
Lung cancer	https://jitc.bmj.com/content/9/12/e003585	Peripheral blood of lung cancer patients	Please request from data generating authors	20	Manual Gating	No
Covid	This paper	Peripheral blood of COVID-19 vaccinee	https://dbai.biohpc.swmed.edu/cytof-database.php	12	Manual Gating	No	See also data availability statement
