## Supplementary Data 3 for "Comparative Analysis of Dimension Reduction Methods for Cytometry by Time-of-Flight Data"

### Sheet: Sheet1
Overall Metrics	Major Category	Sub-Category	Method Name	Acronym	Implementation	Citations		Category Weight	Datasets	Note
						Previous Usage	Source
Accuracy	Global Structure Preservation		Spearman Correlation	COR	Scikit Learn	https://www.sciencedirect.com/science/article/pii/S2211124720305258		0.5	All
			Earth Mover's Distance	EMD	Scikit Learn	https://www.sciencedirect.com/science/article/pii/S2211124720305258	https://ieeexplore.ieee.org/abstract/document/937632	0.5	All
							https://link.springer.com/article/10.1023/A:1026543900054		All
	Local Structure Preservation		K-Nearest Neighbors	KNN	Scikit Learn	https://www.sciencedirect.com/science/article/pii/S2211124720305258	https://www.jstor.org/stable/1403797	0.5	All
			Neighborhood Proportion Error	NPE	In House	https://www.biorxiv.org/content/10.1101/273862v2.abstract	https://www.biorxiv.org/content/10.1101/273862v2.abstract	0.5	All
	Downstream Analysis Performance	Cluster Reconstruction	Silhouette Score	SIL	Scikit Learn	https://www.nature.com/articles/s41592-019-0576-7	https://www.sciencedirect.com/science/article/pii/0377042787901257	0.083	All	Original space clustering performance in the DR space
						https://www.frontiersin.org/articles/10.3389/fgene.2021.646936/full			All
			Davies-Bouldin Index	DBI	Scikit Learn		https://ieeexplore.ieee.org/abstract/document/4766909	0.083	All
			Calinski-Harabasz Index	CHI	Scikit Learn		https://www.tandfonline.com/doi/abs/10.1080/03610927408827101	0.083	All
			Random Forest Cluster Prediction	RF	Scikit Learn	https://www.nature.com/articles/nbt.4314	https://link.springer.com/article/10.1023/a:1010933404324	0.083	All
		Cluster Concordance	Adjusted Rand Index	ARI	Scikit Learn	https://genomebiology.biomedcentral.com/articles/10.1186/s13059-019-1898-6	https://link.springer.com/chapter/10.1007/978-3-642-04277-5_18	0.167	All	Original and DR space clustering concordance
						https://www.frontiersin.org/articles/10.3389/fgene.2021.646936/full			All
			Normalized Mutual Information	NMI	Scikit Learn	https://www.nature.com/articles/nbt.4314	https://iopscience.iop.org/article/10.1088/1742-5468/2005/09/P09008	0.167	All
						https://genomebiology.biomedcentral.com/articles/10.1186/s13059-019-1898-6			All
						https://www.frontiersin.org/articles/10.3389/fgene.2021.646936/full			All
		Cell Type-Clustering Concordance	Adjusted Rand Index	ARI	Scikit Learn		See above	0.167	All	CyTOF cell type and clustering in the original space
			Normalized Mutual Information	NMI	Scikit Learn		See above	0.167
	scRNA Concordance		Cluster Distance	CCD	In House			0.33	Oetjen & TuPro	Distribution of same cell types in CyTOF and scRNA
			EMD	C-EMD	In House/Scikit Learn		See above	0.33
		Gating Concordance	Adjusted Rand Index	ARI	Scikit Learn		See above	0.167		CyTOF cell types in original and DR space
			Normalized Mutual Information	NMI	Scikit Learn		See above	0.167
Usability	Usability	Software	Documentation		Manual Inspection			0.077		Dedicated documentation website availability
			Automated Testing and Integration	CI/CD	Manual Inspection			0.077		Whether development and changed are tested
			Update		Manual Inspection			0.077		Whether software is up-to-date or been updated within the past year
			Examples		Manual Inspection			0.077		Whether ther are examples
			Cross Platform		Manual Inspection			0.077		Whether software supports more than one programming language
			Matrix		Manual Inspection			0.077		Whether method accepts a matrix input
			Open Source		Manual Inspection			0.077		Whether the sources codes are available
			Published Package		Manual Inspection			0.077		Whether the package is published on an appropriate package index (CRAN, PyPI, or Conda)
			API Support	Import	Manual Inspection			0.077		Whether there is an API for scripts instead of CLI only
			Mapping		Manual Inspection			0.077		Whether new data can be mapped to an existing embedding
			Command Line Interface	CLI	Manual Inspection			0.077		Whether there is a command line interface
			Builtin		Manual Inspection			0.077		Whether the method is built into R or Python
			Robust		Manual Inspection			0.077		Whether the method is robust without random errors
Scalability	Scalability	Time	Runtime		Linux Time Command			0.25	Up and downsample datasets from two Oetjen samples
		Memory	Memory Usage		Linux Time Command			0.25	Up and downsample datasets from two Oetjen samples
		Error	Number of errors		Manual Inspection			0.25	All	Methods that fail for any reason
		Forced downsampling	Number of forced downsampling		Manual Inspection			0.25	All	Methods that need require 10% downsampling
Stability	Stability		Stability Measure		In house			1	100 bootstraped samples from Oetjen Sample A	This measures the stability of each method based on the same dataset.
Notes	Category Weights: The weights of each metric to calculate the scores of the major category. All major categories are equally weighted to form the overall metrics used in this paper.
	Ranks are used for all metrics.
