## Supplementary Data 4 for "Comparative Analysis of Dimension Reduction Methods for Cytometry by Time-of-Flight Data"

### Sheet: Parameters
Method	Parameter	Settings
SAUCIE	Steps	100	500	1000	2000	3000
	Lambda C	0	0.2	0.4
	Lambda D	0	0.2	0.4
	Learning Rate	0.0005	0.001	0.005	0.1	0.5
	Batch Size	64	128	256	512	1024
scvis	Regularization	0.001	0.005
	Perplexity	10	30
	Layer 1	3	5
	Layer 2	5	10
tSNE	Distance Metric	Euclidean	Cosine
	Perplexity	30	50	100	500	30 and 500	50 and 500
	Learning Rate	200	1000	3000	auto
	Initialization	PCA	Random	Spectral
UMAP	Distance Metric	Euclidean	Cosine
	Min. Distance	0	0.1	0.3	0.5	1
	N Neighbors	5	15	30	50	100
	Initialization	Random	Spectral
PHATE	Decay	20	30	40	50
	KNN	5	10	15	20
SQuaD-MDS	Learning Rate	0.5	0.7	1	1.5
	# of Iterations	2000	3000	4000	5000
Note: All tuning parameters in other benchmarks, except for parameter tuning, are kept as default. See Methods section for details.

### Sheet: Optimal Settings
Method	Metric	Tuning Parameters
		Steps	Lambda C	Lambda D	Learning Rate	Batch Size
SAUCIE	Default	1000	0	0	0.001	256
	Overall	3000	0	0	0.001	256
	Global	2000	0.4	0.2	0.1	512
	Local	3000	0	0	0.005	512
	Downstream	3000	0	0	0.001	1024
	scRNA Concordance	2000	0.2	0.4	0.0005	512
		Regularization	Perplexity	Layer 1	Layer 2
scvis	Default	0.001	10	3	5
	Overall	0.001	10	5	10
	Global	0.005	30	3	5
	Local	0.001	10	5	10
	Downstream	0.001	30	5	10
	scRNA Concordance	0.001	10	5	10
		Distance Metric	Perplexity	Learning Rate	Initialization
tSNE	Default	Euclidean	30	Auto	PCA
	Overall	Euclidean	500	Auto	PCA
	Global	Euclidean	50	200	PCA
	Local	Cosine	500	Auto	Random
	Downstream	Euclidean	500	Auto	Spectral
	scRNA Concordance	Euclidean	500	1000	PCA
		Distance Metric	Min. Distance	N Neighbors	Initialization
UMAP	Default	Euclidean	0.1	15	Spectral
	Overall	Euclidean	0	15	Spectral
	Global	Euclidean	1	5	Random
	Local	Cosine	0	15	Spectral
	Downstream	Euclidean	0	100	Spectral
	scRNA Concordance	Euclidean	0	5	Random
		Decay	KNN
PHATE	Default	40	5
	Overall	30	5
	Global	20	10
	Local	50	5
	Downstream	40	20
	scRNA Concordance	20	5
		Learning Rate	# of Iterations
SQuaD-MDS	Default	1	3000
	Overall	0.5	5000
	Global	1.5	5000
	Local	1	5000
	Downstream	1.5	4000
	scRNA Concordance	1	3000
